# Locityper: targeted genotyping of complex polymorphic genes

**DOI:** 10.1101/2024.05.03.592358

**Authors:** Timofey Prodanov, Elizabeth G. Plender, Guiscard Seebohm, Sven G. Meuth, Evan E. Eichler, Tobias Marschall

## Abstract

The human genome contains numerous structurally-variable polymorphic loci, including several hundred disease-associated genes, almost inaccessible for accurate variant calling. Here we present Locityper, a tool capable of genotyping such challenging genes using short and long-read whole genome sequencing. For each target, Locityper recruits and aligns reads to locus haplotypes, for instance extracted from a pangenome, and finds the likeliest haplotype pair by optimizing read alignment, insert size and read depth profiles. Locityper accurately genotypes up to 194 of 256 challenging medically relevant loci (95% haplotypes at QV33), an 8.8-fold gain compared to 22 genes achieved with standard variant calling pipelines. Furthermore, Locityper provides access to hyperpolymorphic HLA genes and other gene families, including KIR, MUC and FCGR. With its low running time of 1h10m per sample at 8 threads, Locityper is scalable to biobank-sized cohorts, enabling association studies for previously intractable disease-relevant genes.
