## Supplementary Table 1 for "Locityper: targeted genotyping of complex polymorphic genes"

### Sheet: Sheet1
Chrom	Start (0-based)	End	Locus	Length	Protein-coding genes	Other genes and pseudogenes
chr1	1020120	1058573	AGRN	38453	AGRN	RP11-54O7.14
chr1	6184624	6209389	RPL22	24765	RNF207*, RP1-120G22.12*, RPL22	RNF207-AS1
chr1	6424776	6461652	ESPN	36876	ESPN, TNFRSF25*	MIR4252, RP1-202O8.2
chr1	11026523	11047239	MASP2	20716	MASP2, TARDBP*
chr1	11842027	11853319	NPPA	11292	CLCN6*, NPPA	ENSG10010134403.1, ENSG10010135835.1, ENSG10010138681.1
chr1	23801885	23842277	HMGCL	40392	HMGCL
chr1	23870391	23916263	CNR2	45872	CNR2	BTBD6P1, RP11-4M23.3
chr1	25257108	25430192	RHCE	173084	RHCE, RHD, RSRP1*, TMEM50A	RP11-335G20.7, RP3-465N24.5, RP3-469D22.1, SDHDP6
chr1	26786787	26800659	PIGV	13872	PIGV
chr1	59893299	59926773	CYP2J2	33474	CYP2J2
chr1	99850361	99924023	AGL	73662	AGL
chr1	100872022	100895179	EXTL2	23157	EXTL2	RP4-549L20.3*
chr1	113073198	113132327	LRIG2	59129	LRIG2	RLIMP2
chr1	115641970	115698224	VANGL1	56254	VANGL1
chr1	152302165	152325248	FLG	23083	FLG	FLG-AS1*
chr1	154983224	154993225	FLAD1	10001	FLAD1
chr1	155184370	155194793	MUC1	10423	MUC1, RP11-201K10.3*, TRIM46*
chr1	155277463	155289848	HCN3	12385	CLK2*, HCN3, PKLR*
chr1	161506761	161677560	FCGR3A	170799	FCGR2A*, FCGR2B*, FCGR3A, FCGR3B, HSPA6	FCGR2C, HSPA7, RP11-25K21.1, RP11-25K21.6, RP11-5K23.5, RPS23P10, RPS23P9
chr1	161649046	161681047	FCGR2B	32001	FCGR2B	RP11-25K21.1
chr1	167430640	167518610	CD247	87970	CD247	RP11-104L21.2, RP11-104L21.3, RP11-104L21.4
chr1	186296001	186314567	PRG4	18566	PRG4, TPR*	RNU6-1240P
chr1	196652028	196954012	CFH	301984	CFH, CFHR1, CFHR2*, CFHR3, CFHR4	RP11-109P13.1
chr1	196855840	196962559	CFHR4	106719	CFHR2, CFHR4	RP11-109P13.1*
chr1	196977556	197013097	CFHR5	35541	CFHR5
chr1	198638457	198757501	PTPRC	119044	PTPRC	PEBP1P3, RP11-553K8.5
chr1	204188416	204198621	KISS1	10205	GOLT1A*, KISS1, REN*
chr1	225401502	225428925	LBR	27423	LBR
chr2	950849	1367613	SNTG2	416764	SNTG2	AC108462.1, AC114808.2, AC114808.3, AC141930.2*
chr2	1374066	1544598	TPO	170532	TPO	AC141930.2*
chr2	1631876	1744852	PXDN	112976	PXDN
chr2	10042741	10054836	KLF11	12095	KLF11	RP11-254F7.3*
chr2	43831942	43882988	ABCG8	51046	ABCG5*, ABCG8
chr2	70083340	70094359	PCBP1	11019	PCBP1	AC016700.2*, PCBP1-AS1*
chr2	74457982	74472528	MOGS	14546	CCDC142*, INO80B-WBP1*, MOGS, MRPL53*, WBP1	RP11-523H20.7*
chr2	88691673	88750929	RPIA	59256	RPIA
chr2	106366832	106516607	RGPD3	149775	CD8B2*, RGPD3	AC108868.3, AC114755.5, ANAPC1P6, PLGLA
chr2	201182898	201229406	CASP10	46508	CASP10	MTND4LP13, MTND4P23, MTND5P25
chr2	237485123	237555782	MLPH	70659	MLPH	MIR6811
chr2	241188509	241226226	ANO7	37717	ANO7
chr2	241734602	241768816	D2HGDH	34214	D2HGDH	AC114730.7, AC114730.8
chr3	196763	409417	CHL1	212654	CHL1	CHL1-AS1, CHL1-AS2*, RNU6-1194P, RPS8P6
chr3	16586347	16670306	DAZL	83959	DAZL
chr3	45823304	45916042	LZTFL1	92738	CCR9, LZTFL1	RP11-852E15.2, RP11-852E15.3*, SDHDP4, Y_RNA
chr3	49358696	49412998	RHOA	54302	RHOA, TCTA*	RHOA-IT1
chr3	49887002	49903873	MST1R	16871	MST1R	CTD-2330K9.2, CTD-2330K9.3*
chr3	50299522	50314898	HYAL1	15376	HYAL1
chr3	124904698	124953819	MUC13	49121	MUC13
chr3	128619528	128681102	RPN1	61574	RPN1	Metazoa_SRP, POU5F1P6
chr3	133400056	133475222	BFSP2	75166	BFSP2	BFSP2-AS1, RP11-503I22.2
chr3	136250340	136337896	PCCB	87556	PCCB, STAG1*
chr3	184135038	184147377	EIF2B5	12339	EIF2B5	EIF2B5-DT*
chr3	186717317	186744410	KNG1	27093	KNG1	RP11-573D15.8*
chr3	195714628	195747397	MUC20	32769	MUC20, MUC4*	MUC20-OT1*
chr3	195739705	195812134	MUC4	72429	MUC20*, MUC4	MUC20-OT1*
chr3	196317962	196338503	TM4SF19	20541	DYNLT2B*, RP11-447L10.1*, TM4SF19, TM4SF19-DYNLT2B*	TM4SF19-AS1
chr4	336432	430334	ZNF141	93902	ZNF141, ZNF721*	ABCA11P*, MIR571, RP11-2H3.6, RP11-2H3.7*, RP11-478C6.1*, RP11-478C6.2, RP11-478C6.4, RP11-478C6.7*, ZNF519P4
chr4	625584	671025	PDE6B	45441	PDE6B*	PDE6B-AS1, RP11-1191J2.5
chr4	849276	932373	GAK	83097	GAK
chr4	1009936	1026898	FGFRL1	16962	FGFRL1
chr4	1056228	1113598	RNF212	57370	RNF212	RP11-20I20.1
chr4	1347208	1396182	UVSSA	48974	UVSSA*	AC078852.1, AC078852.2
chr4	3463306	3501473	DOK7	38167	DOK7
chr4	8845418	8872268	HMX1	26850	HMX1	RP13-582L3.4
chr4	69588417	69653249	UGT2A1	64832	UGT2A1, UGT2A2
chr4	70430492	70482997	MUC7	52505	MUC7
chr4	73431138	73456174	AFP	25036	AFP
chr4	87607701	87618237	DSPP	10536	DSPP	RP11-742B18.1*
chr4	107931549	107953477	CYP2U1	21928	CYP2U1	CYP2U1-AS1*, RP11-286E11.2
chr4	185500660	185535507	PDLIM3	34847	PDLIM3	RP11-279O9.4*
chr4	186587794	186726722	FAT1	138928	FAT1	RP11-182A9.1
chr5	1225381	1246546	SLC6A18	21165	SLC6A18
chr5	1253147	1295068	TERT	41921	TERT	CTD-3080P12.4*
chr5	1391959	1445440	SLC6A3	53481	SLC6A3
chr5	69415065	69446808	MARVELD2	31743	MARVELD2
chr5	95461755	95554977	TTC37	93222	TTC37	RNU6-308P
chr5	97091867	97142753	LIX1	50886	LIX1	LIX1-AS1*
chr5	134601149	134649271	SAR1B	48122	SAR1B, SEC24A*	RNU6-1311P
chr5	137867826	137887851	MYOT	20025	MYOT	RP11-381K20.2*
chr5	140840895	141012347	PCDHA10	171452	PCDHA1*, PCDHA10, PCDHA11, PCDHA12, PCDHA13, PCDHA2*, PCDHA3*, PCDHA4*, PCDHA5*, PCDHA6*, PCDHA7*, PCDHA8, PCDHA9, PCDHAC1, PCDHAC2	AC005609.17, AC005609.18, AC005609.19, AC005609.20, CTC-270D5.2, PCDHA14
chr5	171387116	171411951	NPM1	24835	NPM1
chr5	180601506	180649624	FLT4	48118	FLT4
chr6	29711814	29738528	HLA-F	26714	HLA-F	HCG4P11, HLA-F-AS1*, RPL23AP1
chr6	29762429	29843545	HLA-G	81116	HLA-G	HCG4, HCG4P8, HLA-P, HLA-V, MICG, RPL7AP7
chr6	29863213	29974447	HLA-A	111234	HLA-A	DDX39BP1, HCG4B, HCG4P5, HCG4P7, HCP5B, HLA-H, HLA-K, HLA-T, HLA-U, HLA-W, MCCD1P1, MICD, MICF*
chr6	29985061	30020220	HLA-J	35159		DDX39BP2, HCG4P3, HLA-J, MCCD1P2, ZNRD1ASP*
chr6	30259163	30293014	HLA-L	33851		HCG17*, HCG18*, HLA-L
chr6	30346483	30357061	HLA-N	10578	RPP21*, TRIM39-RPP21*	HLA-N
chr6	30480903	30496852	HLA-E	15949	HLA-E	RANP1
chr6	30981801	30997441	MUC21	15640	MUC21
chr6	31010404	31035417	MUC22	25013	MUC22
chr6	31250837	31286044	HLA-C	35207	HLA-C	RPL3P2, USP8P1
chr6	31335469	31369490	HLA-B	34021	HLA-B	DHFRP2, MIR6891
chr6	31377181	31387181	HLA-S	10000		FGFR3P1, HLA-S, ZDHHC20P2
chr6	31384794	31514181	MICB	129387	MICA, MICB	HCP5, LINC01149, MICB-DT, Y_RNA, Y_RNA
chr6	32437462	32459814	HLA-DRA	22352	HLA-DRA
chr6	32484347	32593538	HLA-DRB5	109191	HLA-DRB1, HLA-DRB5	HLA-DRB6, RNU1-61P
chr6	32627874	32652782	HLA-DQA1	24908	HLA-DQA1
chr6	32652603	32669077	HLA-DQB1	16474	HLA-DQB1	HLA-DQB1-AS1
chr6	32738592	32750685	HLA-DQA2	12093	HLA-DQA2	MIR3135B
chr6	32754398	32764815	HLA-DQB2	10417	HLA-DQB2
chr6	32812763	32838966	TAP2	26203	HLA-DOB, TAP2
chr6	32844512	32854529	TAP1	10017	PSMB8*, PSMB9*, TAP1	PSMB8-AS1*
chr6	32932075	32943563	HLA-DMB	11488	HLA-DMB
chr6	32948433	32969322	HLA-DMA	20889	BRD2*, HLA-DMA
chr6	33001667	33011912	HLA-DOA	10245	HLA-DOA
chr6	33061247	33105579	HLA-DPA1	44332	HLA-DPA1, HLA-DPB1	COL11A2P1*, HLA-DPA2, RPL32P1
chr6	33111577	33129591	HLA-DPB2	18014		HLA-DPB2
chr6	73593299	73654009	SLC17A5	60710	SLC17A5	RPS27P15
chr6	107867331	107958670	SEC63	91339	SEC63	RNU6-437P, RP1-191J18.66*, RPL23AP50
chr6	149746804	149815050	PCMT1	68246	NUP43*, PCMT1	BTBD10P2, RP11-350J20.17*, RP11-350J20.5
chr6	160121815	160158719	SLC22A1	36904	SLC22A1
chr6	168441151	168673445	SMOC2	232294	SMOC2
chr6	169215764	169254044	THBS2	38280	THBS2*	XXyac-YX65C7_A.2*
chr7	980198	991411	CYP2W1	11213	CYP2W1
chr7	5243581	5331450	SLC29A4	87869	SLC29A4, TNRC18*
chr7	30424527	30478821	NOD1	54294	NOD1	GS1-114I9.1
chr7	44796219	44824794	PPIA	28575	PPIA
chr7	56007870	56052166	PSPH	44296	CCT6A*, PSPH
chr7	65960587	66012905	GUSB	52318	GUSB	RP11-252P18.1
chr7	100727171	100797797	ZAN	70626	ZAN
chr7	100946817	101058923	MUC12	112106	MUC12, MUC17, MUC3A	MUC12-AS1, RN7SKP54, RP11-395B7.2
chr7	107923799	108003187	LAMB1	79388	DLD*, LAMB1*	CTB-13F3.1, U3
chr7	130727705	130737706	KLF14	10001	KLF14
chr7	140719018	140925286	BRAF	206268	BRAF, NDUFB2*	RNU6-85P
chr7	142386149	142397808	TRBV9	11659		TRBV5-3, TRBV8-2, TRBV9
chr7	152134644	152459872	KMT2C	325228	KMT2C	CCT8L1P, FABP5P3, RP11-208G20.2, RP11-208G20.3, SEPTIN7P6, Y_RNA
chr8	1823504	1958641	ARHGEF10	135137	ARHGEF10, KBTBD11-OT1*	RP11-439C15.9*
chr8	42271270	42337451	IKBKB	66181	IKBKB
chr8	81656823	81686331	IMPA1	29508	IMPA1
chr8	94127162	94217303	CDH17	90141	CDH17	KB-1247B1.1
chr8	143210194	143220980	GPIHBP1	10786	GPIHBP1
chr8	143419168	143431145	MAFA	11977	MAFA
chr9	2716310	2730037	KCNV2	13727	KCNV2, PUM3*
chr9	34638133	34651035	GALT	12902	GALT, IL11RA*, RP11-195F19.29*
chr9	69035563	69100178	FXN	64615	FXN, RP11-16N10.2*
chr9	69121264	69275831	TJP2	154567	RP11-16N10.2*, TJP2
chr9	110668779	110806558	MUSK	137779	MUSK	RP13-461N9.2
chr9	128340527	128361470	SLC27A4	20943	SLC27A4	TMSB4XP4
chr9	128702503	128720916	PKN3	18413	PKN3, ZDHHC12*	RN7SL560P
chr9	133248725	133276039	ABO	27314	ABO*
chr9	135693407	135704498	SOHLH1	11091	KCNT1*, SOHLH1
chr9	136428432	136439870	INPP5E	11438	INPP5E
chr9	137086941	137109198	MAN1B1	22257	MAN1B1*	SNORD62
chr9	137138716	137168756	GRIN1	30040	GRIN1
chr10	14896481	14954432	DCLRE1C	57951	DCLRE1C, SUV39H2*
chr10	26697701	26749210	PDSS1	51509	ABI1*, PDSS1	HSPA8P3, RP13-16H11.5
chr10	87659401	87747705	PAPSS2	88304	PAPSS2	RP11-57C13.3*
chr10	87862945	87972066	PTEN	109121	KLLN*, PTEN	RP11-380G5.2, RPL11P3
chr10	88761238	88778242	LIPN	17004	LIPN*
chr10	94676317	94736202	CYP2C18	59885	CYP2C18, RP11-400G3.5*
chr10	94736958	94872697	CYP2C19	135739	CYP2C19, RP11-400G3.5*	CYP2C58P*, MTND4P19
chr10	94928511	95000929	CYP2C9	72418	CYP2C9	MTND4P20
chr10	95036744	95069563	CYP2C8	32819	CYP2C8
chr10	101354033	101557321	BTRC	203288	BTRC	RNU2-59P
chr10	133362485	133373566	ECHS1	11081	ECHS1	MIR3944
chr10	133402347	133439193	SPRN	36846	MTG1*, RP11-108K14.8*, SPRN	OR6L2P
chr10	133440691	133588901	CYP2E1	148210	CYP2E1, SCART1, SYCE1	OR6L1P, OR7M1P, RP11-108K14.12, RP11-108K14.13, XX-2136C111.4*
chr11	306851	330574	IFITM3	23723	IFITM1, IFITM2*, IFITM3, RP11-326C3.17	RP11-326C3.10, RP11-326C3.11, RP11-326C3.12, RP11-326C3.7
chr11	627187	643988	DRD4	16801	DRD4
chr11	644233	706715	DEAF1	62482	DEAF1*, EPS8L2*, TMEM80	RP11-754B17.1
chr11	1012823	1036718	MUC6	23895	MUC6
chr11	1074875	1110511	MUC2	35636	MUC2
chr11	1157953	1201138	MUC5AC	43185	MUC5AC
chr11	1223066	1262172	MUC5B	39106	MUC5B	MIR6744, MUC5B-AS1
chr11	1944140	2045222	H19	101082	MRPL23	ENSG10010137561.1, ENSG10010140038.1, H19, LINC01219, MIR675, MRPL23-AS1
chr11	5243656	5256280	HBG1	12624	CTD-2643I7.4, CTD-2643I7.5*, HBD*, HBG1, HBG2*	BGLT3
chr11	14877440	14892231	CYP2R1	14791	CYP2R1
chr11	26558688	26572263	MUC15	13575	ANO3*, MUC15
chr11	46377296	46387297	MDK	10001	CHRM4*, DGKZ*, MDK
chr11	47354860	47378547	SPI1	23687	SPI1
chr11	62613409	62626017	B3GAT3	12608	B3GAT3, GANAB*, ROM1*
chr11	64305326	64317990	ESRRA	12664	ESRRA, TRMT112
chr11	64590641	64602353	SLC22A12	11712	SLC22A12
chr11	69048932	69136840	TPCN2	87908	RP11-554A11.11*, TPCN2	MIR3164, RP11-554A11.7
chr11	69809692	69819692	FGF3	10000	FGF3
chr12	6786858	6820799	CD4	33941	CD4
chr12	7188685	7218574	PEX5	29889	PEX5	RP11-273B20.3*
chr12	7649329	7677578	APOBEC1	28249	APOBEC1
chr12	7685571	7705950	GDF3	20379	GDF3
chr12	40393267	40570832	MUC19	177565	MUC19	RNU6-713P, RP11-115F18.1
chr12	50110926	50121939	COX14	11013	COX14, GPD1*	RP4-605O3.4*
chr12	56711189	56732067	NACA	20878	NACA, PRIM1*, RP11-112B10.2*
chr12	63526441	63752943	DPY19L2	226502	DPY19L2	RP11-415I12.2, RP11-415I12.3*, RP11-972L6.2
chr12	120978543	121002512	HNF1A	23969	C12orf43*, HNF1A	HNF1A-AS1*
chr12	121429096	121581023	KDM2B	151927	KDM2B, RNF34*	KDM2B-DT*, MIR7107
chr12	121839527	121871860	HPD	32333	HPD	RP11-7M8.2
chr12	132615085	132625582	P2RX2	10497	P2RX2, POLE*	RP13-554M15.5
chr12	132710539	132723521	PGAM5	12982	PGAM5	RP13-672B3.2*
chr12	132768914	132829242	GOLGA3	60328	CHFR*, GOLGA3	RPS11P5
chr13	113105788	113121779	F7	15991	F7
chr13	113158637	113172386	PROZ	13749	PROZ	RP11-98F14.11
chr14	92109466	92124155	NDUFB1	14689	CPSF2*, NDUFB1
chr14	105140519	105169057	JAG2	28538	JAG2	MIR6765, RP11-44N21.4*
chr15	41380371	41402519	NDUFAF1	22148	NDUFAF1*, NUSAP1*, RP11-16O9.3*
chr15	43531851	43751628	PPIP5K1	219777	CATSPER2, CKMT1A, CKMT1B, PDIA3*, PPIP5K1, RP11-315A19.1, STRC	AC011330.13, AC011330.5, CATSPER2P1, PDIA3P2, RNU6-353P, RNU6-354P, RNU6-554P, RNU6-610P, STRCP1
chr15	50423949	50528877	USP8	104928	USP50*, USP8	RNA5SP395, RP11-562A8.1
chr16	76429	86429	MPG	10000	MPG, NPRL3*
chr16	152245	166764	HBM	14519	HBM, HBZ*	HBZP1
chr16	287440	352723	AXIN1	65283	AXIN1
chr16	853634	982814	LMF1	129180	LMF1, SOX8*	CEROX1, LA16c-306A4.1, LA16c-306A4.2, LA16c-360B4.2*, LMF1-AS1, RP11-161M6.6
chr16	1074220	1085094	SSTR5	10874	SSTR5	SSTR5-AS1*
chr16	1351931	1416935	UNKL	65004	GNPTG, UNKL	LA16c-312E8.2, LA16c-316G12.2
chr16	1444934	1475084	CLCN7	30150	CLCN7	LA16c-390E6.3, LA16c-390E6.4, LA16c-390E6.5
chr16	2088386	2143661	PKD1	55275	PKD1, RAB26*, TSC2*	MIR1225, MIR3180-5, MIR4516, MIR6511B1, RP11-304L19.1, RP11-304L19.2, RP11-304L19.3, RP11-304L19.4, Y_RNA
chr16	2532529	2682668	PDPK1	150139	KCTD5*, PDPK1	AC141586.5, CTD-3126B10.1, CTD-3126B10.2, CTD-3126B10.4, CTD-3126B10.5, ERVK13-1, PDPK2P, RP11-20I23.10, RP11-20I23.11, RP11-20I23.13, RP11-20I23.5, RP11-20I23.6, RP11-20I23.7, RP11-20I23.8
chr16	18804860	18932233	SMG1	127373	SMG1	CTD-2288F12.1*, RP11-1035H13.2*
chr16	28846421	28874212	SH2B1	27791	SH2B1	RP11-22P6.2, RP11-231C14.10*
chr16	30748293	30761591	PHKG2	13298	CCDC189*, PHKG2	RP11-2C24.4*
chr16	31088411	31106221	VKORC1	17810	BCKDK*, PRSS53*, RP11-196G11.1*, VKORC1	RP11-196G11.3
chr16	46689018	46699019	ORC6	10001	ORC6, VPS35*
chr16	67429102	67439103	HSD11B2	10001	ATP6V0D1*, HSD11B2	RP11-297D21.2
chr16	70801860	71230722	HYDIN	428862	HYDIN	RNU6ATAC25P, RP11-23E19.1, RP11-23E19.2
chr16	81081641	81096825	GCSH	15184	GCSH, RP11-303E16.10*, RP11-303E16.8*
chr16	88382959	88440797	ZNF469	57838	ZNF469
chr16	89171748	89195537	CDH15	23789	CDH15
chr16	89266801	89491286	ANKRD11	224485	ANKRD11, GS2-740I5.1, SPG7*	AC137932.4, AC137932.5, AC137932.6, RNU6-430P, RP1-168P16.1, RP1-168P16.3, RP1-168P16.4
chr16	89911309	89921548	MC1R	10239	MC1R, RP11-566K11.2*, TCF25*, TUBB3*	RP11-566K11.4*, RP11-566K11.7*
chr17	1003102	1229887	ABR	226785	ABR, TIMM22*	AC016292.1, Metazoa_SRP, MIR3183, RP11-216P6.2
chr17	1742836	1755268	SERPINF2	12432	SERPINF2
chr17	2303383	2325260	SRR	21877	SMG6*, SRR, TSR1*	HNRNPA1P16
chr17	3672199	3696240	P2RX5	24041	P2RX5, P2RX5-TAX1BP3*
chr17	4917490	4938650	GP1BA	21160	CHRNE*, GP1BA, SLC25A11*
chr17	4947593	4959828	ENO3	12235	ENO3, PFN1*, SPAG7*
chr17	8095900	8133678	ALOXE3	37778	ALOXE3, HES7
chr17	28506243	28539033	FOXN1	32790	FOXN1, RP11-192H23.4*
chr17	31935806	32004843	SUZ12	69037	SUZ12	RNA5SP437, RP11-640N20.1*
chr17	41035995	41066432	KRTAP1-1	30437	KRTAP1-1, KRTAP2-1, KRTAP2-2, KRTAP2-3, KRTAP2-4
chr17	44067728	44078540	G6PC3	10812	G6PC3, HDAC5*
chr17	48607178	48618335	HOXB8	11157	HOXB7*, HOXB8
chr17	48944926	48968865	GIP	23939	GIP	ENSG10010137419.1, RNU1-42P
chr17	78108079	78132407	TMC6	24328	TMC6*, TMC8*, TNRC6C*
chr17	78991716	79010392	CANT1	18676	CANT1
chr17	80260866	80414560	RNF213	153694	RNF213	CTD-2047H16.2, CTD-2047H16.3, CTD-2047H16.5, RNF213-AS1*
chr17	81527763	81537763	FSCN2	10000	FSCN2	RP13-766D20.2*
chr18	653707	673578	TYMS	19871	ENOSF1*, TYMS	RP11-806L2.5, TYMSOS*
chr18	77249848	77278080	GALR1	28232	GALR1
chr18	79679803	79754510	CTDP1	74707	CTDP1	RP11-567M16.5
chr19	571180	583493	BSG	12313	BSG*	BSG-AS1*
chr19	589304	618335	HCN2	29031	HCN2, POLRMT*	AC005559.3
chr19	912504	924160	KISS1R	11656	KISS1R, R3HDM4*
chr19	1177540	1228571	STK11	51031	CBARP*, STK11	HMGB2P1
chr19	1608834	1653131	TCF3	44297	TCF3	RNU6-1223P
chr19	2425625	2462270	LMNB2	36645	LMNB2, TIMM13, TMPRSS9*	LINC01775, MIR7108
chr19	3579030	3606875	TBXA2R	27845	GIPC3, HMG20B*, TBXA2R
chr19	4153391	4173216	CREB3L3	19825	CREB3L3
chr19	5993164	6199572	RFX2	206408	ACSBG2, RFX2	CTB-66B24.1, CTC-232P5.3, CTC-232P5.4, CTC-503J8.2, CTC-503J8.9*, RANBP3-DT*
chr19	6677704	6730562	C3	52858	C3, GPR108*	CTD-3128G10.7
chr19	7636881	7647873	STXBP2	10992	CTD-3214H19.4*, STXBP2	CTD-3214H19.6*
chr19	8848844	8981342	MUC16	132498	MUC16
chr19	10350529	10380572	TYK2	30043	TYK2
chr19	13104441	13118330	TRMT1	13889	NACC1*, TRMT1
chr19	15640638	15665789	CYP4F3	25151	CYP4F3	CYP4F10P*
chr19	15665365	15697961	CYP4F12	32596	CYP4F12	CYP4F10P*
chr19	16478831	16496167	CALR3	17336	CALR3, CTD-3222D19.2*
chr19	17075781	17214916	MYO9B	139135	MYO9B*	CTD-2528A14.5, CTD-3032J10.2, CTD-3032J10.3, CTD-3032J10.4
chr19	17812734	17824853	INSL3	12119	B3GNT3*, INSL3, JAK3*
chr19	18529793	18544259	FKBP8	14466	FKBP8	AC005387.2, AC005387.3
chr19	34359467	34404605	GPI	45138	GPI, PDCD2L*, RP11-618P17.4*
chr19	35648323	35664394	COX6B1	16071	COX6B1
chr19	39238867	39252540	IFNL3	13673	IFNL3	IFNL4
chr19	40808515	40908213	CYP2A7	99698	CTC-490E21.12*, CYP2A6, CYP2A7	CTC-490E21.10, CTC-490E21.11, CYP2F2P, CYP2G1P*, CYP2T1P*
chr19	40888308	40960885	CYP2G1P	72577	CTC-490E21.12*	AC092071.1, CYP2A7P2, CYP2B7P, CYP2G1P
chr19	40982786	41019894	CYP2B6	37108	CYP2B6
chr19	41082264	41111700	CYP2A13	29436	CYP2A13
chr19	41114282	41147719	CYP2F1	33437	CYP2F1	CYP2T3P
chr19	41193186	41207840	CYP2S1	14654	CYP2S1
chr19	43504943	43527249	ETHE1	22306	ETHE1, ZNF575*
chr19	44911033	44953999	APOC1	42966	APOC1, APOC2, APOC4, APOC4-APOC2	APOC1P1, CTB-129P6.11*, CTB-129P6.7*
chr19	45178638	45217668	BLOC1S3	39030	BLOC1S3, EXOC3L2*, MARK4*
chr19	45769699	45782552	DMPK	12853	AC011530.4*, DMPK	AC074212.5*, DM1-AS*
chr19	48746700	48757222	FUT1	10522	FGF21*, FUT1, IZUMO1*
chr19	48944121	48963861	BAX	19740	BAX, DHDH*
chr19	49157741	49211836	TRPM4	54095	TRPM4
chr19	49859813	49878351	PNKP	18538	AKT1S1*, PNKP, PTOV1*, TBC1D17*
chr19	49952015	49977744	SIGLEC16	25729	CTC-326K19.6*, SIGLEC11*, VRK3*	SIGLEC16
chr19	50902396	50916581	KLK4	14185	KLK4
chr19	51345169	51366444	ETFB	21275	CTD-2616J11.11*, ETFB	CTD-2616J11.10, CTD-2616J11.9
chr19	53787724	53824410	NLRP12	36686	NLRP12	AC008753.4, CTD-3022G6.1*, MIR371A*, MIR371B*, MIR372, MIR373
chr19	53879190	53907652	PRKCG	28462	PRKCG
chr19	54173398	54189882	MBOAT7	16484	MBOAT7
chr19	54723153	54868521	KIR3DL2	145368	KIR2DL1, KIR2DL3, KIR2DL4, KIR3DL1, KIR3DL2, KIR3DL3	CTB-61M7.1, KIR2DP1, KIR2DS4, KIR3DP1
chr19	54923264	55004225	NLRP2	80961	NLRP2, NLRP7	CTC-550B14.1, CTC-550B14.10
chr19	55004436	55038406	GP6	33970	GP6	CTC-550B14.6*, GP6-AS1*
chr19	55132698	55149206	TNNT1	16508	TNNT1
chr19	55149314	55160337	TNNI3	11023	CTD-2587H24.4*, DNAAF3*, TNNI3	DNAAF3-AS1*
chr19	55536699	55550317	SBK3	13618	SBK2*, SBK3
chr19	57486736	57503462	ZNF419	16726	AC003005.4*, ZNF419, ZNF773*
chr19	58479512	58512413	SLC27A5	32901	SLC27A5, ZNF446*	CTD-2619J13.27, RN7SL693P, RNU6-1337P
chr20	45199479	45218502	SEMG1	19023	SEMG1
chr20	45898621	45912155	PLTP	13534	CTSA*, PLTP
chr20	63343223	63378401	CHRNA4	35178	CHRNA4	RP11-261N11.8
chr20	63488014	63499185	EEF1A2	11171	EEF1A2*
chr20	63523218	63537689	PTK6	14471	PTK6
chr20	64080064	64100643	OPRL1	20579	LKAAEAR1, OPRL1	RP5-1022E24.7*
chr20	64102394	64242253	MYT1	139859	MYT1, NPBWR2
chr21	34372623	34512210	KCNE1	139587	AP000326.5*, FAM243A, KCNE1*, SMIM11A, SMIM34A	AP000320.6*, CMP21-97G8.1, CMP21-97G8.2, ENSG10010137876.1
chr21	36134856	36146562	CBR3	11706	CBR3	CBR3-AS1*
chr21	42879439	42913585	NDUFV3	34146	NDUFV3, WDR4*
chr21	43034066	43189189	CBS	155123	CBS, CRYAA, U2AF1	AP001631.10, FRGCA, KB-2007G4.1, MRPL51P2
chr21	44012309	44254222	TRAPPC10	241913	DNMT3L*, GATD3A, ICOSLG, PWP2, TRAPPC10	AP001055.8, AP001056.1, AP001057.1, AP001059.6, AP001059.7, DNMT3L-AS1, H2AZP1, LINC01678
chr21	44094498	44262236	DNMT3L	167738	DNMT3L, GATD3A, ICOSLG, PWP2, TRAPPC10*	AP001055.8, AP001056.1, AP001057.1, AP001059.6, AP001059.7, DNMT3L-AS1, LINC01678
chr21	45405165	45513720	COL18A1	108555	COL18A1, SLC19A1*	COL18A1-AS1, COL18A1-AS2, MIR6815
chr21	45981758	46005050	COL6A1	23292	COL6A1
chr22	39095117	39122647	APOBEC3H	27530	APOBEC3H, CBX7*	COX5BP7
chr22	42082799	42122782	NDUFA6	39983	NDUFA6, SMDT1*	NDUFA6-DT*, OLA1P1, RP1-257I20.14
chr22	42122284	42152960	CYP2D6	30676	CYP2D6	CYP2D7, CYP2D8P*, NDUFA6-DT*, RP4-669P10.16, RP4-669P10.19, RP4-669P10.20
chr22	42617768	42649919	CYB5R3	32151	ATP5MGL, CYB5R3
chr22	42692121	42721636	A4GALT	29515	A4GALT
chr22	43030854	43089419	TTLL1	58565	TTLL1	TTLL1-AS1
chr22	50059391	50085426	MLC1	26035	MLC1
chr22	50217689	50245023	TUBGCP6	27334	TUBGCP6
					* – partially covered
